# Genetic prevalence and clinical relevance of canine Mendelian disease variants in over one million dogs

**DOI:** 10.1101/2022.06.12.495799

**Authors:** Jonas Donner, Jamie Freyer, Stephen Davison, Heidi Anderson, Matthew Blades, Leena Honkanen, Laura Inman, Casey A. Brookhart-Knox, Annette Louviere, Oliver P Forman, Rebecca Chodroff Foran

## Abstract

Hundreds of genetic variants linked to Mendelian disease have been characterized in dogs to date, and commercial screening is being offered for most of them worldwide. There typically remains a paucity of information regarding the broader population frequency of newly discovered variants, as well as uncertainty regarding their functional and clinical impact on additional genomic ancestry backgrounds beyond the discovery breed. Panel screening of disease variants, commercially offered as direct-to-consumer genetic testing, provides an opportunity to establish large-scale cohorts with both genotype and phenotype data available to address open questions related to variant prevalence and relevance. In this study, we screened the largest canine cohort examined in a single study to date (1,054,293 representative dogs from our existing cohort of more than three million dogs; a total of 811,628 mixed breed dogs and 242,665 purebreds from more than 150 countries and territories) for 250 genetic disease-associated variants to understand their prevalence and distribution in the general population. Electronic medical records from veterinary clinics were available for 43.5% of the genotyped dogs, enabling follow up on the clinical impact of variants. We provide detailed frequencies for all tested variants across breeds and find that 57% of dogs carry at least one copy of a studied Mendelian disease-linked variant. We provide evidence of full penetrance for 10 variants, and at minimum plausible evidence for the clinical significance of 22 variants, on a wide variety of breed backgrounds. We further show that a reduction in genome-wide heterozygosity is associated with an increased Mendelian disease load and assess genome-wide heterozygosity levels in over 100 breeds. The accumulated knowledge represents a resource to guide discussions on disease variant presence and genetic test relevance by breed.
