## Supplementary Table 2 for "Genetic prevalence and clinical relevance of canine Mendelian disease variants in over one million dogs"

### Sheet: Sheet1
Supplementary Table 2. Study sample composition and descriptive heterozygosity statistics by breed
		Heterozygosity (%)
Breed group	N	Median	Mean	SEMean	StDev	Minimum	Q1	Q3	Maximum
All mixed breed dogs	811628	44.8684	43.1517	0.00535	4.8225	3.9247	42.2891	46.1332	52.807
All purebred dogs	242665	35.9828	35.3832	0.01034	5.0937	4.3525	32.114	39.3451	54.375
Affenpinscher	8	28.8168	29.5469	0.82957	2.3464	26.0473	28.2279	31.753	33.2434
Afghan Hound	37	31.5422	30.8461	0.53437	3.2505	21.5591	29.1876	32.9397	36.7884
Airedale Terrier	200	30.2957	28.9149	0.28977	4.0979	18.0354	26.111	32.1467	35.6452
Akita	992	28.1032	27.6592	0.11032	3.4746	13.7708	25.6176	30.0148	37.4329
Alaskan Klee Kai	101	31.0215	31.0965	0.25195	2.5321	23.2796	29.5729	33.0285	39.3548
Alaskan Malamute	504	35.0698	34.3495	0.14843	3.3323	20.3435	33.1946	36.5005	41.3312
Alpine Dachsbracke	1	38.3532	38.3532	*	*	38.3532	*	*	38.3532
American Eskimo Dog	302	39.328	37.4193	0.31416	5.4595	17.8207	34.7633	41.2831	45.1318
American Foxhound	574	36.7007	36.042	0.13893	3.3285	23.5641	35.0868	38.1183	42.0742
American Hairless Rat Terrier	37	38.7412	38.0177	0.6482	3.9429	24.5831	36.493	40.5049	43.6325
American Staffordshire Terrier	42793	40.3867	38.8569	0.02177	4.5034	13.1042	37.5269	41.8367	47.2581
American Water Spaniel	6	31.8024	31.9952	0.85361	2.0909	29.4244	30.1664	33.754	35.2846
Anatolian Shepherd Dog	66	41.586	39.7342	0.59166	4.8067	24.7312	38.2598	43.1123	45.3859
Appenzell Cattle Dog	4	22.7701	23.6732	1.1236	2.2472	22.1386	22.287	25.9625	27.014
Argentine Dogo	225	33.9785	33.5455	0.23178	3.4767	17.4731	31.7656	35.8237	40.9164
Australian Cattle Dog	982	38.9366	37.9015	0.12459	3.9042	19.5489	36.0204	40.6695	44.8739
Australian Kelpie	104	38.383	37.4151	0.3613	3.6846	26.4355	36.1768	40.2444	42.8802
Australian Shepherd	2296	38.9023	38.5034	0.0619	2.9661	22.6882	36.8966	40.599	45.7327
Australian Terrier	9	32.5806	32.643	1.40192	4.2058	26.0495	28.8401	36.7929	37.9032
Azawakh	13	40.1934	39.9202	0.55211	1.9907	35.8602	39.2626	41.4312	42.5566
Barbet	106	40.7234	40.6805	0.16892	1.7392	35.5412	39.4518	41.9039	44.7609
Basenji	131	18.4267	18.5463	0.26652	3.0505	11.4992	17.1782	20	32.4906
Basset Fauve de Bretagne	27	39.451	38.3994	0.84192	4.3747	23.8593	37.9495	40.6233	42.6194
Basset Griffon Vendeen (Petit)	2	32.3712	32.3712	2.32271	3.2848	30.0485	*	*	34.6939
Basset Hound	990	34.695	33.9147	0.10426	3.2804	16.0636	33.1493	35.9484	40.4198
Bavarian Mountain Hound	8	35.8505	35.8387	0.50913	1.44	34.2289	34.3179	37.3875	37.7551
Beagle	5292	39.3663	38.1799	0.05636	4.0996	19.9248	36.681	40.9237	46.4267
Bearded Collie	12	30.2345	30.5197	0.5868	2.0327	27.9634	28.6961	32.1909	33.9247
Beauceron	35	35.8891	35.7793	0.33073	1.9566	29.3928	34.9624	36.9892	38.8172
Bedlington Terrier	11	27.0328	27.8731	0.94387	3.1305	23.482	25.9179	29.801	34.0934
Belgian Malinois	1186	40.0376	38.9136	0.11098	3.8218	18.5484	38.0318	41.2997	45.5717
Belgian Sheepdog	40	32.777	32.4975	0.3509	2.2193	27.3265	31.072	34.1929	37.4865
Belgian Tervuren	5	34.1385	33.6251	1.54946	3.4647	29.0253	30.4632	36.5302	38.3665
Bergamasco	1	42.696	42.696	*	*	42.696	*	*	42.696
Berger Picard	3	22.7712	22.0727	1.42985	2.4766	19.3219	19.3219	24.1249	24.1249
Bernese Mountain Dog	955	31.3473	31.14	0.07402	2.2876	19.2803	29.898	32.6333	37.9162
Bichon Frise	1069	39.3874	38.063	0.13308	4.3511	19.5921	36.9227	40.8712	45.357
Biewer Terrier	184	35.1061	34.9405	0.16288	2.2094	27.7957	33.6064	36.6823	39.6237
Black Russian Terrier	23	34.8737	34.9731	0.40981	1.9654	30.7734	33.9968	36.2708	39.2915
Bloodhound	280	30.4793	30.2891	0.14212	2.3782	18.6359	29.2512	31.6985	36.9156
Blue Tick Coonhound	104	39.9892	39.2798	0.34029	3.4703	26.0753	38.3053	41.5626	44.5161
Boerboel	165	38.8501	38.2232	0.2104	2.7026	27.4289	37.5101	39.7904	42.8725
Bolognese	5	41.9667	42.1955	0.4712	1.0536	41.0339	41.3973	43.1082	43.8776
Border Collie	6714	37.0929	36.8042	0.03429	2.8094	14.1246	35.5249	38.5607	45.1613
Border Terrier	71	27.927	28.3986	0.38259	3.2238	20.7415	26.6195	30.3927	36.4127
Borzoi	40	34.0065	33.7454	0.30646	1.9382	28.8283	32.3123	35.0726	38.013
Boston Terrier	3702	36.9355	36.0724	0.05726	3.4841	14.7929	35.3921	38.131	42.1279
Bouvier Des Flanders	62	33.3244	32.6976	0.41926	3.3013	23.6969	30.6752	34.9281	40.1397
Boxer	4557	28.3566	28.068	0.04988	3.3673	10.8485	26.3299	30.2201	38.0773
Boykin Spaniel	154	34.5885	34.3915	0.22836	2.8339	21.2251	33.5799	35.7152	45.6498
Bracco Italiano	4	35.1351	35.9787	1.2286	2.4572	34.1385	34.2236	38.5774	39.5062
Braque du Bourbonnais	3	34.5513	35.1184	1.39933	2.4237	33.0285	33.0285	37.7754	37.7754
Briard	14	32.3396	32.2521	0.58536	2.1902	27.0474	30.8643	34.0688	35.2846
Brittany	349	35.2151	34.7583	0.1554	2.9031	23.5768	33.7006	36.5834	41.8055
Broholmer	10	27.7554	28.0388	0.93843	2.9676	23.3997	25.9475	30.4759	33.2256
Brussels Griffon	59	33.871	33.0135	0.48791	3.7477	17.7229	30.6287	35.3383	39.2262
Bulgarian Shepherd	1	42.6573	42.6573	*	*	42.6573	*	*	42.6573
Bull Terrier (Standard)	468	25.3226	25.3009	0.15716	3.3999	11.8534	23.3593	27.6845	34.7709
Bulldog (American)	540	33.2346	32.7084	0.20007	4.6493	16.3265	29.741	36.2134	41.5459
Bulldog (Standard)	4816	29.7838	29.9018	0.03875	2.6889	17.5618	28.412	31.2936	40.1182
Bullmastiff	209	31.4347	31.2402	0.17286	2.499	21.16	30.2363	32.7697	37.7551
Cairn Terrier	183	36.1485	35.8721	0.23893	3.2321	26.9066	33.8528	38.0978	42.4503
Canaan Dog	2	39.8816	39.8816	0.01089	0.0154	39.8707	*	*	39.8925
Canadian Eskimo Dog	1	16.577	16.577	*	*	16.577	*	*	16.577
Cane Corso	145	39.5474	38.8606	0.25702	3.095	26.4263	37.8393	40.9409	43.7568
Cardigan Welsh Corgi	125	36.0409	35.7804	0.18723	2.0933	30.6824	34.3809	37.2043	40.8481
Catahoula Leopard Dog	154	42.5503	41.8926	0.24143	2.9961	29.5638	41.1338	43.8356	46.8062
Caucasian Shepherd Dog	41	39.42	39.1692	0.48575	3.1103	32.1697	37.06	41.069	44.6957
Cavalier King Charles Spaniel	2243	27.3362	27.2569	0.05198	2.4619	14.3854	25.9001	28.6788	36.9554
Cesky Terrier	4	28.8131	28.2633	1.10965	2.2193	25.2281	25.9297	30.0471	30.1988
Chesapeake Bay Retriever	138	37.4731	36.5849	0.2991	3.5137	23.8453	35.4592	38.7053	42.1505
Chihuahua	4273	42.1816	39.8245	0.08286	5.4167	15.0376	36.2708	43.6325	47.8518
Chinese Crested	204	36.5762	35.7607	0.30535	4.3613	21.4016	33.7634	38.9546	44.0623
Chinese Shar-Pei	400	34.0226	33.3141	0.17077	3.4154	21.4209	31.9913	35.4279	40.3888
Chinook	82	29.2473	29.2996	0.23325	2.1122	23.0811	28.0489	30.7258	35.4267
Chow Chow	643	31.9355	31.0699	0.15309	3.8819	16.6308	29.5003	33.5304	39.1304
Cirneco del Etna	7	37.4528	37.6843	0.7386	1.9541	35.5084	36.4028	38.3127	41.5094
Clumber Spaniel	12	23.9782	24.2786	0.85098	2.9479	18.316	22.1249	27.3057	27.6047
Cocker Spaniel	1881	33.3333	32.5215	0.08931	3.8732	14.4468	30.5914	35.2704	41.2903
Collie	1207	23.7507	23.7732	0.10681	3.7109	13.9935	21.0413	26.638	35.2623
Continental Toy Spaniel	8	37.7789	37.3966	0.57481	1.6258	33.6927	36.9604	38.4998	38.7665
Coonhound (Black and Tan)	5	34.7125	32.5963	2.08693	4.6665	24.5435	28.5621	35.5724	35.7527
Coton de Tulear	104	40.6548	40.2692	0.22924	2.3378	32.187	38.8106	41.9398	44.2473
Coyote	9	23.0562	29.6975	4.39152	13.1746	15.393	20.3344	46.7707	47.2551
Curly Coated Retriever	63	33.4771	33.3819	0.37888	3.0072	27.3509	31.1961	35.8561	38.6315
Czechoslovakian Wolfdog	4	30.5197	29.9454	1.45595	2.9119	26.0355	26.9151	32.4014	32.7068
Dachshund (Longhaired)	1	37.7014	37.7014	*	*	37.7014	*	*	37.7014
Dachshund (Miniature Longhaired)	213	36.1828	35.7236	0.18974	2.7691	23.7379	34.5235	37.6578	41.9892
Dachshund (Miniature Shorthaired)	585	39.6125	38.236	0.16092	3.8922	19.0323	36.4934	40.8333	43.959
Dachshund (Shorthaired)	6	30.7465	30.8471	0.6338	1.5525	28.9855	29.4119	32.13	33.3153
Dachshund (Wirehaired)	4	30.8708	32.6774	2.4102	4.8204	29.1935	29.4677	37.6938	39.7746
Dalmatian	820	36.811	35.6789	0.13931	3.9892	15.3226	34.2561	38.3434	42.3118
Dandie Dinmont Terrier	1	24.275	24.275	*	*	24.275	*	*	24.275
Danish Swedish Farmdog	61	42.043	41.9524	0.24496	1.9132	36.6213	40.7756	43.2527	45.5914
Dingo	12	18.1535	18.1439	1.86759	6.4695	7.8452	12.2505	23.8581	28.1267
Dobermann Pinscher	2219	31.7204	30.7475	0.07987	3.7624	9.3801	28.84	33.3692	39.6988
Dogue de Bordeaux	199	30.5048	30.0324	0.21397	3.0184	18.7197	28.6943	31.7938	36.8958
Drever	4	35.6627	35.2256	1.03038	2.0608	32.5819	33.0877	36.9265	36.9952
Dutch Shepherd Dog	64	33.4331	32.6189	0.62059	4.9648	20.9565	28.2565	36.6093	42.7571
Elo	1	33.9612	33.9612	*	*	33.9612	*	*	33.9612
English Cocker Spaniel	580	35.2325	34.5162	0.17103	4.1189	22.0193	31.6108	37.5303	43.6794
English Setter	177	34.4976	33.1758	0.32356	4.3047	17.1858	32.1601	35.9333	41.5815
English Springer Spaniel	751	37.9032	36.6969	0.16719	4.5817	17.5175	35.0161	39.7312	44.5757
English Toy Spaniel	2	24.3889	24.3889	0.04717	0.0667	24.3418	*	*	24.4361
Entlebucher Mountain Dog	11	24.7046	24.9029	1.1814	3.9183	19.9779	20.7304	27.8046	31.7938
Estrela Mountain Dog	3	40.1503	40.3223	0.6648	1.1515	39.2665	39.2665	41.5501	41.5501
Eurasier	19	35.5941	35.8305	0.40269	1.7553	31.4347	34.8013	37.2043	39.376
Field Spaniel	29	26.57	26.7544	0.44836	2.4145	22.3833	24.8523	28.9014	32.1524
Finnish Hound	36	34.5513	34.3848	0.26942	1.6165	31.092	32.8631	35.743	37.1843
Finnish Lapphund	57	40.0322	40.354	0.23892	1.8038	33.0113	39.3587	41.7361	43.7332
Finnish Spitz	5	32.4717	31.733	0.69615	1.5566	29.5479	30.1213	32.9753	33.2975
Flat Coated Retriever	19	29.5381	29.3648	0.57234	2.4948	24.039	27.5918	31.2567	33.1361
Fox Terrier (Smooth)	10	25.9737	25.8435	0.39039	1.2345	23.7916	24.943	26.8591	27.942
Fox Terrier (Toy)	48	38.6022	37.6154	0.64157	4.4449	22.7053	36.626	40.4109	44.4084
Fox Terrier (Wire)	183	25.094	25.52	0.27053	3.6597	16.4428	22.7957	28.2796	34.1031
French Bulldog	13114	35.3892	35.0677	0.0212	2.4279	17.8744	34.0677	36.5699	41.6219
German Hunting Terrier	13	35.31	35.8855	0.67197	2.4228	31.4825	34.3362	37.8255	40.3763
German Pinscher	30	29.8147	30.0143	0.44446	2.4344	21.5476	29.2964	31.4927	35.0754
German Shepherd Dog	15648	32.9209	32.1224	0.02822	3.5307	14.5083	30.575	34.5157	40.5813
German Shorthaired Pointer	1252	39.8278	39.1218	0.08645	3.0589	16.1741	38.2072	41.0091	44.0687
German Spitz	3	41.3978	35.8139	5.64901	9.7844	24.5161	24.5161	41.5277	41.5277
German Wirehaired Pointer	84	38.85	38.3039	0.27604	2.53	29.3076	36.8704	40.0672	42.8263
Glen of Imaal Terrier	1	32.6892	32.6892	*	*	32.6892	*	*	32.6892
Golden Retriever	12881	36.0902	35.1599	0.03068	3.4821	14.8307	33.6198	37.5403	44.3787
Gordon Setter	20	36.4394	34.2451	1.06386	4.7577	24.5699	30.8479	37.5453	39.0977
Gray Wolf	13	34.3011	31.9318	1.44337	5.2042	19.9678	27.984	36.3636	37.5403
Great Dane	3266	37.5605	36.8196	0.05481	3.1325	19.2803	35.9828	38.7426	43.2868
Great Pyrenees	1985	36.2708	35.0117	0.10179	4.535	17.1951	33.1005	38.2092	42.8187
Greater Swiss Mountain Dog	59	25.6989	26.1036	0.34815	2.6742	21.2024	24.2619	27.5362	34.2119
Greyhound	105	33.3512	33.0599	0.4036	4.1357	22.2342	31.2734	36.2074	41.5633
Harrier	2	34.7206	34.7206	0.33044	0.4673	34.3901	*	*	35.051
Havanese	441	39.1515	38.382	0.17095	3.59	19.4952	36.9682	40.8432	45.7818
Hokkaido Inu	4	24.3686	24.3516	0.23976	0.4795	23.7634	23.8812	24.8051	24.9059
Hovawart	7	30.7817	31.1517	0.44367	1.1738	29.9141	30.1959	31.828	33.3692
Ibizan Hound	2	32.3761	32.3761	1.08252	1.5309	31.2936	*	*	33.4586
Icelandic Sheepdog	4	33.9419	33.7345	1.3698	2.7396	30.7899	31.0983	36.1633	36.2643
Irish Red and White Setter	1	29.1622	29.1622	*	*	29.1622	*	*	29.1622
Irish Setter	83	36.2171	35.0972	0.42405	3.8633	24.0064	32.2407	37.7754	42.2808
Irish Terrier	35	28.533	27.8586	0.57448	3.3987	18.4211	26.7311	30.0752	32.0755
Irish Water Spaniel	2	31.863	31.863	1.52406	2.1553	30.3389	*	*	33.387
Irish Wolfhound	78	27.6613	27.1962	0.29139	2.5734	16.1551	26.2833	28.5753	32.8679
Italian Greyhound	263	34.0323	33.2987	0.21634	3.5085	18.9785	31.3947	35.7143	40.7944
Italian Spinone	17	38.8501	38.2973	0.93196	3.8426	29.3011	37.4833	41.4398	42.351
Japanese Chin	78	30.6243	29.6591	0.44799	3.9565	18.3432	28.5464	32.3161	36.2708
Japanese Shiba Inu	2123	30.0752	29.6955	0.05866	2.703	16.828	28.533	31.3641	39.0977
Japanese Spitz	18	32.59	31.414	1.14327	4.8505	18.5046	27.8383	34.8714	38.5691
Kai Ken	9	35.1961	35.2299	0.8943	2.6829	30.2526	33.7183	37.6379	38.8261
Karelian Bear Dog	68	36.129	35.984	0.23544	1.9415	30.2363	34.8312	37.2565	39.8173
Keeshond	70	34.3087	33.6405	0.48866	4.0884	23.9527	30.3531	37.0286	40.0322
Kerry Blue Terrier	7	31.3441	31.9464	0.67354	1.782	29.6436	30.5585	33.6554	34.7849
Komondor	14	37.7348	37.7623	0.45742	1.7115	34.7663	36.707	38.7274	41.0753
Kooikerhondje	200	31.3641	31.4439	0.13961	1.9744	26.5877	30.125	32.7693	37.4128
Korean Jindo	12	29.9997	30.5268	1.52628	5.2872	23.2258	25.8029	34.354	40.1185
Kritikos Lagonikos	2	42.0198	42.0198	0.79888	1.1298	41.221	*	*	42.8187
Kromfohrlander	197	28.1233	28.5375	0.25137	3.5281	20.8602	25.7588	30.9844	38.5946
Kuvasz	7	38.4533	38.0032	1.35009	3.572	32.2945	34.8737	41.0118	42.3656
Labrador Retriever	16856	38.5649	37.7606	0.02609	3.3873	17.2303	36.1439	40.1182	46.4575
Lacy Dog	32	41.0326	40.4151	0.51007	2.8854	29.4844	39.6052	42.0642	43.9051
Lagotto Romagnolo	623	37.0569	36.8654	0.09064	2.2625	23.7762	35.5914	38.3002	42.5578
Laika	18	39.0368	38.8314	0.52093	2.2101	34.7448	37.6859	40.5271	43.1341
Lakeland Terrier	8	30.4301	30.2815	0.40737	1.1522	28.2492	29.5207	30.9226	32.1176
Lancashire Heeler	17	37.8437	38.1205	0.33709	1.3899	35.0915	37.4526	39.3864	40.1291
Landseer	2	33.4041	33.4041	0.52068	0.7364	32.8834	*	*	33.9247
Lapponian Herder	26	37.6411	37.6865	0.63884	3.2575	27.2923	36.3195	39.3188	43.959
Leonberger	21	32.831	32.2066	0.48023	2.2007	25.8463	30.7508	33.6474	35.7872
Lhasa Apso	243	36.432	35.6084	0.2307	3.5963	23.4157	34.0494	38.0517	45.078
Lowchen	4	36.6948	35.6942	2.35733	4.7147	29.5918	30.7914	39.5964	39.7954
Maltese	2413	37.5403	36.3087	0.08524	4.1872	17.0876	34.8737	39.0218	45.7818
Manchester Terrier	1	26.2084	26.2084	*	*	26.2084	*	*	26.2084
Manchester Terrier (Toy)	12	29.1971	29.2447	0.89828	3.1117	24.4767	26.6065	31.6016	34.3767
Maremma Sheepdog	37	38.6681	38.2564	0.73268	4.4567	28.3718	36.1343	41.8255	44.6294
Mastiff	767	32.0795	31.6784	0.1078	2.9854	20.3335	30.4207	33.6559	39.5274
McNab	28	41.4582	40.2299	0.71588	3.7881	26.7991	38.2506	42.9569	45.2099
Mi-ki	61	38.5691	37.7241	0.45196	3.5299	26.211	36.4249	39.9302	44.2888
Miniature American Shepherd	1476	41.1923	40.5622	0.07897	3.0338	20.8378	39.645	42.4027	46.9136
Miniature Pinscher	658	36.9425	35.475	0.17962	4.6076	12.2986	33.6466	38.4233	43.0346
Mudi	42	41.4988	40.8205	0.44015	2.8525	32.3799	39.511	42.4993	45.5184
Munsterlander (Large)	5	37.743	37.2101	1.14583	2.5622	32.7781	35.223	38.9309	39.2473
Munsterlander (Small)	15	38.4367	38.3102	0.77285	2.9932	29.4086	37.594	39.9893	42.7649
Neapolitan Mastiff	90	33.5839	32.9781	0.36602	3.4724	22.0193	31.066	35.3352	39.5676
Newfoundland	463	34.9112	34.3444	0.13076	2.8136	20.2362	33.2617	36.0172	42.4194
Nordic Spitz	6	42.2452	41.9445	0.43122	1.0563	40.4621	40.801	42.7748	43.1511
Norfolk Terrier	17	24.3006	24.483	0.57293	2.3623	21.3978	22.3061	25.5905	30.6616
Norwegian Buhund	2	32.4	32.4	3.69027	5.2188	28.7097	*	*	36.0902
Norwegian Elkhound	166	33.3064	33.1303	0.23288	3.0004	21.5476	31.1442	35.3621	39.1164
Norwegian Lundehund	2	4.8913	4.8913	0.5388	0.762	4.3525	*	*	5.4301
Norwich Terrier	17	28.3718	28.4168	0.65061	2.6825	20.934	27.4315	30.5192	33.1542
Nova Scotia Duck Tolling Retriever	63	34.7476	34.4703	0.31796	2.5238	25.3355	33.0467	36.3246	39.2378
Old English Sheepdog	423	35.7872	34.6959	0.18475	3.7997	19.5594	33.1723	37.2918	42.3201
Otterhound	1	20.6563	20.6563	*	*	20.6563	*	*	20.6563
Papillon	197	39.0113	38.2337	0.23802	3.3407	25.725	37.3556	40.3438	43.9484
Parson Russell Terrier	181	41.9181	41.4542	0.20392	2.7434	29.5957	40.3122	43.3486	46.1249
Pekingese	239	33.9074	32.2179	0.29028	4.4876	14.7611	29.718	35.5532	39.0977
Pembroke Welsh Corgi	4371	35.0783	34.7914	0.03831	2.5331	20.0967	33.6735	36.3588	41.6443
Pharaoh Hound	13	30.666	28.8982	0.93356	3.366	22.1087	25.5712	31.47	32.9209
Plott	25	38.7426	36.8687	1.19454	5.9727	20.5046	32.4563	41.6487	44.0323
Podenco Canario	4	38.3498	37.4872	1.6115	3.223	32.9039	34.1403	39.9714	40.3452
Pointer	9	31.5422	30.5861	1.42326	4.2698	21.3749	28.3289	34.0493	34.8737
Pointing Griffon (Wire)	103	37.3992	37.2265	0.22727	2.3065	28.1418	36.0753	38.5814	42.6115
Polish Lowland Sheepdog	3	31.7888	31.7257	1.67021	2.8929	28.8017	28.8017	34.5865	34.5865
Polish Tatra Sheepdog	8	38.3475	37.6363	0.98647	2.7902	33.6393	34.4769	39.5811	41.3219
Pomeranian	5294	40.1934	38.8055	0.05779	4.2047	19.1626	38.172	41.3756	46.0795
Poodle (Medium)	1	26.5054	26.5054	*	*	26.5054	*	*	26.5054
Poodle (Miniature)	3555	41.1828	40.0492	0.06563	3.913	19.7743	39.1935	42.465	54.375
Poodle (Standard)	4203	39.1819	38.7473	0.04262	2.763	18.9044	37.7754	40.4198	45.5376
Poodle (Toy)	94	34.0048	33.7756	0.28283	2.7422	26.5449	31.8109	35.8985	38.507
Portuguese Podengo Medio	1	42.1053	42.1053	*	*	42.1053	*	*	42.1053
Portuguese Podengo Pequenos	17	38.8501	38.1495	0.59893	2.4694	33.4049	36.0437	39.8442	42.8495
Portuguese Pointer	1	31.4147	31.4147	*	*	31.4147	*	*	31.4147
Portuguese Water Dog	664	34.8281	34.5238	0.12178	3.138	21.6318	32.6391	36.685	42.1194
Prague Ratter	7	39.1703	39.3354	0.84632	2.2392	35.7027	38.0875	41.8868	42.0485
Presa Canario	64	39.5593	38.5249	0.39762	3.181	27.912	37.4966	40.591	43.6393
Pug	5154	29.0548	28.5435	0.04854	3.485	11.6004	27.1214	30.7362	39.9356
Puli	12	40.2311	39.958	0.64516	2.2349	37.0569	37.8259	41.1766	44.2411
Pumi	86	39.8388	39.7115	0.23099	2.1421	33.2073	38.2547	41.0074	43.8837
Pyrenean Mastiff	10	37.9243	37.2199	0.622	1.9669	34.1581	35.1155	38.6306	39.9892
Pyrenean Shepherd	29	35.3383	35.1697	0.64521	3.4745	25.5388	33.9116	38.0338	40.3546
Rat Terrier	8	43.0067	42.8633	0.77012	2.1782	39.2473	40.8777	44.8588	45.435
Redbone Coonhound	29	38.7843	38.1296	0.74284	4.0003	27.1068	36.029	41.0007	44.2632
Rhodesian Ridgeback	323	36.5736	35.8417	0.18033	3.241	18.7399	34.5865	38.0441	43.7164
Rottweiler	4718	30.6122	30.2819	0.05111	3.5108	13.5338	28.3029	32.6333	53.0871
Russell Terrier	239	38.6889	38.6155	0.19972	3.0876	29.3928	36.7007	40.5594	46.3768
Russian Toy	5	36.681	35.8089	1.16912	2.6142	32.4557	33.1902	37.9915	39.0533
Russian Tsvetnaya Bolonka	15	40.2725	38.7238	1.04811	4.0593	29.9247	36.9214	41.4516	43.4033
Saarloos Wolfdog	95	29.0253	29.0777	0.24062	2.3453	19.1295	28.0409	30.8622	33.1001
Saint Bernard	721	35	34.1971	0.12114	3.2527	17.0968	33.2796	36.2611	40.593
Saluki	24	34.1855	34.4991	0.77495	3.7965	27.1692	30.979	37.4293	42.811
Samoyed	550	33.208	32.7822	0.15036	3.5262	19.7743	30.5037	35.3613	39.8496
Schapendoes	45	31.3757	31.668	0.23128	1.5515	28.8482	30.8832	33.0999	35.1351
Schipperke	72	34.5957	33.8405	0.49975	4.2405	23.0645	31.8235	37.1624	40.0644
Schnauzer (Giant)	230	36.5664	35.9282	0.2418	3.667	18.4211	34.2953	38.3674	42.719
Schnauzer (Miniature)	4638	32.4819	31.7625	0.05171	3.5216	10.1021	30.3974	34.1227	39.4737
Schnauzer (Standard)	75	34.7312	34.7045	0.28566	2.4739	24.7046	33.3871	36.1976	40.1719
Scottish Deerhound	18	26.8708	27.0065	0.48578	2.061	24.0602	25.2015	28.831	31.2771
Scottish Terrier	237	31.0215	29.9058	0.21389	3.2928	19.6448	28.7366	32.0658	35.7143
Sealyham Terrier	4	29.3928	29.3562	0.73719	1.4744	27.7957	27.9532	30.7227	30.8436
Shetland Sheepdog	945	31.4855	30.8204	0.12106	3.7214	15.6503	28.7059	33.4857	39.8273
Shih Tzu	7527	35.4178	34.3596	0.04588	3.9801	15.3681	33.1901	36.9214	43.0951
Shikoku Ken	6	23.1452	23.3094	0.82484	2.0204	21.1942	21.5224	24.6409	26.828
Siberian Husky	9035	34.2458	33.5344	0.03557	3.3813	15.7895	32.5456	35.6606	41.5815
Silky Terrier	28	37.9682	37.6072	0.53813	2.8475	29.6697	36.7227	39.5861	41.129
Skye Terrier	4	22.0129	22.2293	2.64175	5.2835	16.2278	17.2326	27.4423	28.6634
Sloughi	7	41.3534	41.1836	1.01559	2.687	37.8625	38.7963	43.5345	44.8739
Soft Coated Wheaten Terrier	607	29.4244	29.1648	0.12169	2.9982	14.1848	27.8345	31.0048	36.1141
Spanish Water Dog	96	40.2926	40.0022	0.22246	2.1797	31.5223	38.6724	41.5658	43.985
Stabyhoun	27	29.6615	29.7769	0.49327	2.5631	25.4722	27.7075	31.0326	34.7312
Staffordshire Bull Terrier	610	32.8587	32.8563	0.12836	3.1702	20.6025	30.8717	35.0809	40.1934
Sussex Spaniel	3	15.9592	15.6849	0.47005	0.8141	14.7691	14.7691	16.3265	16.3265
Swedish Elkhound	3	32.5081	31.5897	2.80136	4.8521	26.3441	26.3441	35.917	35.917
Swedish Vallhund	88	31.4079	31.305	0.24998	2.345	22.3296	30.4138	32.6971	35.2623
Terrier Brazileiro	5	37.203	38.3831	0.97524	2.1807	36.8138	36.9374	40.4188	42.0204
Tibetan Mastiff	32	37.4294	36.0526	0.71865	4.0653	24.3156	34.635	38.7105	40.3867
Tibetan Spaniel	39	33.2434	33.5886	0.35479	2.2157	29.1779	31.9849	35.253	38.3996
Tibetan Terrier	95	35.2688	35.0273	0.40777	3.9744	20.5487	32.7772	38.2796	42.4503
Transylvanian Hound	1	35.1424	35.1424	*	*	35.1424	*	*	35.1424
Treeing Walker Coonhound	336	40.5805	39.5598	0.22538	4.1314	22.6101	38.9359	42.2106	46.3231
Vizsla	318	37.7217	37.2727	0.14802	2.6396	24.8387	36.129	38.7903	43.4409
Volpino Italiano	17	34.1227	34.6592	0.40077	1.6524	32.2546	33.3065	35.9581	37.9816
Weimaraner	647	34.7476	34.1961	0.12277	3.1227	19.2803	33.3871	36.0365	41.9979
Welsh Springer Spaniel	12	29.1353	28.9627	1.39494	4.8322	16.8099	27.6993	31.9685	35.5759
Welsh Terrier	21	33.6735	33.2743	0.68043	3.1181	27.1897	30.8436	36.0193	39.1492
West Highland White Terrier	658	32.1956	31.4642	0.11965	3.0691	18.6795	30.1948	33.414	40.526
Whippet	177	30.575	30.6816	0.25756	3.4266	21.4094	28.2978	33.1268	38.9038
Wirehaired Vizsla	3	38.0773	36.8602	1.70412	2.9516	33.4946	33.4946	39.0086	39.0086
Xoloitzcuintli	8	40.7039	38.8226	2.03636	5.7597	26.1828	36.5882	42.673	44.2473
Yorkshire Terrier	8367	38.0593	36.7683	0.04429	4.0512	17.2581	35.8409	39.3663	43.609
